# KTD1 is a yeast defense factor against K28 killer toxin

**DOI:** 10.1101/2021.10.25.465803

**Authors:** Ilya Andreev, Simone M. Giovanetti, Guillaume Urtecho, Daniel Shriner, Joshua S. Bloom, Meru J. Sadhu

**Affiliations:** Genetic Disease Research Branch, National Human Genome Research Institute, National Institutes of Health, Bethesda, MD 20892, USA; Molecular Biology Interdepartmental Doctoral Program, University of California, Los Angeles, Los Angeles, CA 90095, USA; Center for Research on Genomics and Global Health, National Human Genome Research Institute, National Institutes of Health, Bethesda, MD 20892, USA; Department of Human Genetics, University of California, Los Angeles, Los Angeles, CA 90095, USA; Department of Biological Chemistry, University of California, Los Angeles, Los Angeles, CA 90095, USA; Howard Hughes Medical Institute, University of California, Los Angeles, Los Angeles, CA 90095, USA; Institute for Quantitative and Computational Biology, University of California, Los Angeles, Los Angeles, CA 90095, USA; Department of Computational Medicine, University of California, Los Angeles, Los Angeles, CA, 90095, USA

## Abstract

Secreted protein toxins are widely used weapons in conflicts between organisms. Killer yeast produce killer toxins that inhibit the growth of nearby sensitive yeast. We investigated variation in resistance to the killer toxin K28 across diverse natural isolates of the *Saccharomyces cerevisiae* population and discovered a novel defense factor, which we named *KTD1*, that is an important determinant of K28 toxin resistance. *KTD1* is a member of the DUP240 gene family of unknown function. We uncovered a putative role of DUP240 proteins in killer toxin defense and identified a region that is undergoing rapid evolution and is critical to *KTD1*’s protective ability. Our findings implicate *KTD1* as a key factor in the defense against killer toxin K28.
