## Supplementary Tables S6-S8 for "KTD1 is a yeast defense factor against K28 killer toxin"

### Sheet: Table S6 - Strains
Name	Strain Name	Background	Mating Type	Genotype (chromosomal)	Plasmid(s)	Other Name(s)	Progenitor(s)	Source	Original Citation (PMID)	Reference/Notes
MSY1	BY4741	BY	a	MATa his3Δ leu2Δ met15Δ ura3Δ		YLK2525		Kruglyak	9483801
MSY8	RM ura3- his3-	RM	alpha	ura3∆ his3∆::NatMX ho∆::HphMX AMN1-BY		YLK2166		Kruglyak	20393561
MSY20	K28 secretor		alpha	ura3-53, leu2, ski2-2, {M28 infected, K28 secreting}		MS300c, MS85, DDY3779		Schmitt and Tipper, 1990	2201903	Has the K28 killer virus, and secretes a lot of it. reference: Carroll, 2009 (Dev Cell). Mating type alpha confirmed - IA 08/08/2019
MSY21	K28 hypersensitive		alpha(?)	ura3, leu2 {K28 toxin hypersensitive}		192.2d, MS86, DDY3780		Schmitt et al., 1996	8828235	This strain has a mutation that makes it especially sensitive to K28 toxin; used as a positive control in killer toxin assays. reference: Carroll, 2009 (Dev Cell). This seems to not mate - probably diploid. Also, it didn't grow in YNB + ura + leu?
MSY24	M22	M22	alpha	ho∆::HygMX		YST331		Kruglyak	31647408	https://doi.org/10.1101/607291
MSY25	BY	BY	a	(WT S288C)		YLK1879	BY4716 x BY4700 spore	Kruglyak	31647408	https://doi.org/10.1101/607291
MSY26	RM	RM	alpha	AMN1-BY ho∆::HygMX flo8∆::NatMX		YLK1950		Kruglyak	31647408	https://doi.org/10.1101/607291
MSY27	YPS163	YPS163	a	ho∆::HygMX flo8∆::NatMX		YLK2438		Kruglyak	31647408	https://doi.org/10.1101/607291
MSY28	YJM145	YJM145	alpha	ho∆::HygMX flo8∆::NatMX		YLK2436		Kruglyak	31647408	https://doi.org/10.1101/607291
MSY29	CLIB413	CLIB413	a	ho∆::KanMX				Kruglyak	31647408	https://doi.org/10.1101/607291
MSY30	YJM978	YJM978	alpha	ho∆::HygMX		YST317		Kruglyak	31647408	https://doi.org/10.1101/607291
MSY31	YJM454	YJM454	a	ho∆::KanMX				Kruglyak	31647408	https://doi.org/10.1101/607291
MSY32	YPS1009	YPS1009	alpha	ho∆::HygMX	MSp32	YLK2970		Kruglyak	31647408	https://doi.org/10.1101/607291
MSY33	I14	I14	a	ho∆::KanMX				Kruglyak	31647408	https://doi.org/10.1101/607291
MSY34	Y10	Y10	alpha	ho∆::HygMX		YLK2954		Kruglyak	31647408	https://doi.org/10.1101/607291
MSY35	PW5	PW5	alpha	ho∆::HygMX		YLK3019		Kruglyak	31647408	https://doi.org/10.1101/607291
MSY36	273614	273614	a	ho∆::KanMX		YLK2917		Kruglyak	31647408	https://doi.org/10.1101/607291
MSY37	YJM981	YJM981	alpha	ho∆::HygMX		YLK2975		Kruglyak	31647408	https://doi.org/10.1101/607291
MSY38	CBS2888	CBS2888	a	ho∆::KanMX				Kruglyak	31647408	https://doi.org/10.1101/607291
MSY39	CLIB219	CLIB219	alpha	ho∆::HygMX	MSp32	YLK2979		Kruglyak	31647408	https://doi.org/10.1101/607291 Resistant to both Hygromycin and clonNAT - IA 7/9/2021
MSY52	MSY20D (MSY20 x MATa ski2-2Δ diploid)		a/alpha	ski2Δ::kanMX/ski2-2, leu2Δ0/leu2, ura3Δ0/ura3-52 {L-A, M28 viruses}		MSY20D-6	MSY20 x BY4741	This study		Constructed by mating MSY20 haploid hypersecretor with MATa knock-out ski2 (YLR398C) strain. Used for preparation of the toxic (T) supernatant. Killer phenotype confirmed - IA 08/15/19.
MSY53	MSY20C (M28-heat-cured)		a/alpha	ski2Δ::kanMX/ski2-2, leu2Δ0/leu2, ura3Δ0/ura3-52 {L-A?}		MSY20C-1	MSY52	This study		MSY52 cured of killer virus by first pre-growing for 24 h in 37C and then incubating on YPD for 48+ h. Used for preparation of the non-toxic (NT) supernatant. Does not have killer phenotype & does not secrete killer toxin - IA 10/16/19
MSY91	BY[BY-YAR023C]	BY4741	a	MATa his3Δ leu2Δ met15Δ ura3Δ	MSp98		MSY1	This study
MSY92	BY[RM-YAR023C]	BY4741	a	MATa his3Δ leu2Δ met15Δ ura3Δ	MSp99		MSY1	This study
MSY93	RM[RM-YAR028W]	RM	alpha	ura3∆ his3∆::NatMX ho∆::HphMX AMN1-BY	MSp100		MSY8	This study
MSY94	RM[BY-YAR028W]	RM	alpha	ura3∆ his3∆::NatMX ho∆::HphMX AMN1-BY	MSp101		MSY8	This study
MSY95	yar028wΔ[RM-YAR028W]	BY4741	a	MATa his3Δ leu2Δ met15Δ ura3Δ yar028wΔ::KanMX	MSp100		yar028wΔ	This study
MSY96	yar028wΔ[BY-YAR028W]	BY4741	a	MATa his3Δ leu2Δ met15Δ ura3Δ yar028wΔ::KanMX	MSp101		yar028wΔ	This study
MSY97	BY[pRS313]	BY4741	a	MATa his3Δ leu2Δ met15Δ ura3Δ	MSp64		MSY1	This study
MSY98	RM[pRS313]	RM	alpha	ura3∆ his3∆::NatMX ho∆::HphMX AMN1-BY	MSp64		MSY8	This study
MSY99	yar028wΔ[pRS313]	BY4741	a	MATa his3Δ leu2Δ met15Δ ura3Δ yar028wΔ::KanMX	MSp64		yar028wΔ	This study
MSY100	mnn2Δ[pRS313]	BY4741	a	MATa his3Δ leu2Δ met15Δ ura3Δ mnn2Δ::KanMX	MSp64		mnn2Δ	This study		Derived from the mnn2Δ strain in MATa KO collection
MSY104	BY[BY-YAR028W]	BY4741	a	MATa his3Δ leu2Δ met15Δ ura3Δ	MSp101		MSY1	This study
MSY105	yar028wΔ[BY-YAR028W]	BY4741	a	MATa his3Δ leu2Δ met15Δ ura3Δ yar028wΔ::KanMX	MSp142	MSY96, T28 25-1	yar028wΔ	This study		YAR028W allele
MSY106	yar028wΔ[RM-YAR028W]	BY4741	a	MATa his3Δ leu2Δ met15Δ ura3Δ yar028wΔ::KanMX	MSp143	T28 26-1	yar028wΔ	This study		YAR028W allele
MSY107	yar028wΔ[YPS163-YAR028W]	BY4741	a	MATa his3Δ leu2Δ met15Δ ura3Δ yar028wΔ::KanMX	MSp144	T28 27-1	yar028wΔ	This study		YAR028W allele
MSY108	yar028wΔ[CLIB413-YAR028W]	BY4741	a	MATa his3Δ leu2Δ met15Δ ura3Δ yar028wΔ::KanMX	MSp145	T28 29-1	yar028wΔ	This study		YAR028W allele
MSY109	yar028wΔ[YPS1009-YAR028W]	BY4741	a	MATa his3Δ leu2Δ met15Δ ura3Δ yar028wΔ::KanMX	MSp146	T28 32-1	yar028wΔ	This study		YAR028W allele
MSY110	yar028wΔ[I14-YAR028W]	BY4741	a	MATa his3Δ leu2Δ met15Δ ura3Δ yar028wΔ::KanMX	MSp147	T28 33-1	yar028wΔ	This study		YAR028W allele
MSY111	yar028wΔ[Y10-YAR028W]	BY4741	a	MATa his3Δ leu2Δ met15Δ ura3Δ yar028wΔ::KanMX	MSp148	T28 34-1	yar028wΔ	This study		YAR028W allele
MSY112	yar028wΔ[273614-YAR028W]	BY4741	a	MATa his3Δ leu2Δ met15Δ ura3Δ yar028wΔ::KanMX	MSp149	T28 36-1	yar028wΔ	This study		YAR028W allele
MSY113	yar028wΔ[YJM981-YAR028W]	BY4741	a	MATa his3Δ leu2Δ met15Δ ura3Δ yar028wΔ::KanMX	MSp150	T28 37-1	yar028wΔ	This study		YAR028W allele
MSY114	yar028wΔ[CBS2888-YAR028W]	BY4741	a	MATa his3Δ leu2Δ met15Δ ura3Δ yar028wΔ::KanMX	MSp151	T28 38-1	yar028wΔ	This study		YAR028W allele
MSY123	yar028wΔ	BY4741	a	MATa his3Δ leu2Δ met15Δ ura3Δ yar028wΔ::KanMX			BY4741	MATa KO collection	12140549	From MATa KO collection
MSY128	yar028wΔ[pRS313]	BY4741	a	MATa his3Δ leu2Δ met15Δ ura3Δ yar028wΔ::KanMX	MSp64	T30 0-1, MSY99	yar028wΔ	This study		Empty vector
MSY129	yar028wΔ[KTD1]	BY4741	a	MATa his3Δ leu2Δ met15Δ ura3Δ yar028wΔ::KanMX	MSp101	T30 1-1, MSY96, MSY105	yar028wΔ	This study		Full YAR028W (under native promoter & terminator)
MSY130	yar028wΔ[Chimera K/U-1]	BY4741	a	MATa his3Δ leu2Δ met15Δ ura3Δ yar028wΔ::KanMX	MSp152	T30 2-1	yar028wΔ	This study		AB Chimera
MSY131	yar028wΔ[Chimera K/U-2]	BY4741	a	MATa his3Δ leu2Δ met15Δ ura3Δ yar028wΔ::KanMX	MSp153	T30 3.2-1	yar028wΔ	This study		AB Chimera
MSY132	yar028wΔ[Chimera K/U-3]	BY4741	a	MATa his3Δ leu2Δ met15Δ ura3Δ yar028wΔ::KanMX	MSp154	T30 4-1	yar028wΔ	This study		AB Chimera
MSY133	yar028wΔ[Chimera K/U-4]	BY4741	a	MATa his3Δ leu2Δ met15Δ ura3Δ yar028wΔ::KanMX	MSp155	T30 5-1	yar028wΔ	This study		AB Chimera
MSY134	yar028wΔ[Chimera K/U-5]	BY4741	a	MATa his3Δ leu2Δ met15Δ ura3Δ yar028wΔ::KanMX	MSp156	T30 6-1	yar028wΔ	This study		AB Chimera
MSY135	yar028wΔ[Chimera K/U-6]	BY4741	a	MATa his3Δ leu2Δ met15Δ ura3Δ yar028wΔ::KanMX	MSp157	T30 7-1	yar028wΔ	This study		AB Chimera
MSY136	yar028wΔ[Chimera K/U-7]	BY4741	a	MATa his3Δ leu2Δ met15Δ ura3Δ yar028wΔ::KanMX	MSp158	T30 8-1	yar028wΔ	This study		AB Chimera
MSY138	yar028wΔ[UIP3]	BY4741	a	MATa his3Δ leu2Δ met15Δ ura3Δ yar028wΔ::KanMX	MSp160	T30 10-1	yar028wΔ	This study		Full UIP3 (under KTD1's promoter & terminator)
MSY139	yar028wΔ[Chimera U/K-1]	BY4741	a	MATa his3Δ leu2Δ met15Δ ura3Δ yar028wΔ::KanMX	MSp161	T30 11-1	yar028wΔ	This study		AB Chimera
MSY140	yar028wΔ[Chimera U/K-2]	BY4741	a	MATa his3Δ leu2Δ met15Δ ura3Δ yar028wΔ::KanMX	MSp162	T30 12.2-1	yar028wΔ	This study		AB Chimera
MSY141	yar028wΔ[Chimera U/K-3]	BY4741	a	MATa his3Δ leu2Δ met15Δ ura3Δ yar028wΔ::KanMX	MSp163	T30 13-1	yar028wΔ	This study		AB Chimera
MSY142	yar028wΔ[Chimera U/K-4]	BY4741	a	MATa his3Δ leu2Δ met15Δ ura3Δ yar028wΔ::KanMX	MSp164	T30 14-1	yar028wΔ	This study		AB Chimera
MSY143	yar028wΔ[Chimera U/K-5]	BY4741	a	MATa his3Δ leu2Δ met15Δ ura3Δ yar028wΔ::KanMX	MSp165	T30 15.2-1	yar028wΔ	This study		AB Chimera
MSY144	yar028wΔ[Chimera U/K-6]	BY4741	a	MATa his3Δ leu2Δ met15Δ ura3Δ yar028wΔ::KanMX	MSp166	T30 16-1	yar028wΔ	This study		AB Chimera
MSY145	yar028wΔ[Chimera U/K-7]	BY4741	a	MATa his3Δ leu2Δ met15Δ ura3Δ yar028wΔ::KanMX	MSp167	T30 17-1	yar028wΔ	This study		AB Chimera
MSY158	yar028wΔ[Chimera U/K-5a]	BY4741	a	MATa his3Δ leu2Δ met15Δ ura3Δ yar028wΔ::KanMX	MSp177	T30 15-1	yar028wΔ	This study		AB Chimera
MSY159	yar028wΔ[Chimera U/K-5b]	BY4741	a	MATa his3Δ leu2Δ met15Δ ura3Δ yar028wΔ::KanMX	MSp178	T30 15.3-1	yar028wΔ	This study		AB Chimera
155	PW5[class II array-Δ]	PW5	alpha	class II array-Δ::NatMX		T32 35Δ-1	MSY35	Sadhu
156	YJM145[class II array-Δ]	YJM145	alpha	class II array-Δ::KanMX		T32 28Δ-1	MSY28	Sadhu
157	YJM454[class II array-Δ]	YJM454	a	class II array-Δ::NatMX		T32 31Δ-1	MSY31	Sadhu

### Sheet: Table S7 - Plasmids
Name	Plasmid contents/name	Selection (bact)	Selection (euk)	Copy # (euk)	Source	Sequence	Citation (PMID)	Comments	Column1
MSp2	NatMX	Amp	[used for PCR]	[used for PCR]	Addgene	https://www.addgene.org/35121/	10514571
MSp3	HygMX	Amp	[used for PCR]	[used for PCR]	Addgene	https://www.addgene.org/35122/	10514571
MSp4	KanMX	Amp	[used for PCR]	[used for PCR]	Addgene	https://www.addgene.org/39296/	9717240
MSp32	Ste2promoter-Citrine/Ste3promoter-mCherry	Amp	NatMX	CEN-ARS	Kruglyak Lab	https://www.addgene.org/58563/	25569670	Yeast with this plasmid will fluoresce green when MATa, red when MATalpha, and neither when diploid
MSp64	pRS313	Amp	HIS3	CEN-ARS	Reed Wickner	https://www.addgene.org/browse/sequence_vdb/3972/ https://benchling.com/s/seq-wKhNGR2KaDqlG1nUbdQa	2659436
MSp98	BY-YAR023C	Amp	HIS3	CEN-ARS	This study	https://benchling.com/s/seq-O6pcv92edSlsxv1FosCP		Constructed by Gibson Assembly: MSp64 digested with XbaI-XhoI, insert amplified with oIA40-41 from BY genomic DNA (BY allele of YAR023C)
MSp99	RM-YAR023C	Amp	HIS3	CEN-ARS	This study	https://benchling.com/s/seq-w4nfQqLtmMhky8HYs58R		Constructed by Gibson Assembly: MSp64 digested with XbaI-XhoI, insert amplified with oIA40-41 from RM genomic DNA (RM allele of YAR023C)
MSp100	RM-YAR028W	Amp	HIS3	CEN-ARS	This study	https://benchling.com/s/seq-b0p48YwDcVwT404tRerF		Constructed by Gibson Assembly: MSp64 digested with XbaI-XhoI, insert amplified with oIA42-43 from RM genomic DNA (RM allele of YAR028W)
MSp101	BY-YAR028W	Amp	HIS3	CEN-ARS	This study	https://benchling.com/s/seq-2RKcyyr7M7NnqvYVtFT4		Constructed by Gibson Assembly: MSp64 digested with XbaI-XhoI, insert amplified with oIA44-45 from BY genomic DNA (BY allele of YAR028W)
MSp142	MSY25-YAR028W	Amp	HIS3	CEN-ARS	This study	https://benchling.com/s/seq-TMgDiKu1D9hCUwDciN8V
MSp143	MSY26-YAR028W	Amp	HIS3	CEN-ARS	This study	https://benchling.com/s/seq-JiUYXpGobH2CS92ykzMU
MSp144	MSY27-YAR028W	Amp	HIS3	CEN-ARS	This study	https://benchling.com/s/seq-p6c7L6TwI1FDH73Dp1Ml
MSp145	MSY29-YAR028W	Amp	HIS3	CEN-ARS	This study	https://benchling.com/s/seq-IsoUFKIrIuKY3IYW9DY4
MSp146	MSY32-YAR028W	Amp	HIS3	CEN-ARS	This study	https://benchling.com/s/seq-lBjZDp1wqQsbv9WTpVxG
MSp147	MSY33-YAR028W	Amp	HIS3	CEN-ARS	This study	https://benchling.com/s/seq-2ZsNXwdU1VOxSLeYcaqu
MSp148	MSY34-YAR028W	Amp	HIS3	CEN-ARS	This study	https://benchling.com/s/seq-vNzdXydhk9mkA7WgDmNk
MSp149	MSY36-YAR028W	Amp	HIS3	CEN-ARS	This study	https://benchling.com/s/seq-PYPoJOREFatyxwmWhcmV
MSp150	MSY37-YAR028W	Amp	HIS3	CEN-ARS	This study	https://benchling.com/s/seq-lZ5079Hs51QqOqUubkdn
MSp151	MSY38-YAR028W	Amp	HIS3	CEN-ARS	This study	https://benchling.com/s/seq-51rWddW0PtTGDJrKdIdC
MSp152	UIP3/YAR028W Chimera K/U-1	Amp	HIS3	CEN-ARS	This study	https://benchling.com/s/seq-MGG6mcCIVWbPVKU85n44
MSp153	UIP3/YAR028W Chimera K/U-2	Amp	HIS3	CEN-ARS	This study	https://benchling.com/s/seq-RjOV1FSJtMchSz7eOdc6
MSp154	UIP3/YAR028W Chimera K/U-3	Amp	HIS3	CEN-ARS	This study	https://benchling.com/s/seq-tLMMmAx4UEHP3yvJuLQO
MSp155	UIP3/YAR028W Chimera K/U-4	Amp	HIS3	CEN-ARS	This study	https://benchling.com/s/seq-QUxosR5W3R4kmA01xAtT
MSp156	UIP3/YAR028W Chimera K/U-5	Amp	HIS3	CEN-ARS	This study	https://benchling.com/s/seq-UOnjnGmT1yVi2WqCFiyD
MSp157	UIP3/YAR028W Chimera K/U-6	Amp	HIS3	CEN-ARS	This study	https://benchling.com/s/seq-pTz6CCQzwyGyHitQLEJF
MSp158	UIP3/YAR028W Chimera K/U-7	Amp	HIS3	CEN-ARS	This study	https://benchling.com/s/seq-kKAQXn0pKHIrHELzaJtd
MSp160	pKTD1 - UIP3 CDS - KTD1term	Amp	HIS3	CEN-ARS	This study	https://benchling.com/s/seq-4D5BNhgZMX8XGF6sYKkD		UIP3 CDS under regulatory control of KTD1's promoter and terminator
MSp161	UIP3/YAR028W Chimera U/K-1	Amp	HIS3	CEN-ARS	This study	https://benchling.com/s/seq-OV4HSH31F3rmj1fZBzSq
MSp162	UIP3/YAR028W Chimera U/K-2	Amp	HIS3	CEN-ARS	This study	https://benchling.com/s/seq-27G1k0uCj50BxlI1oxoI
MSp163	UIP3/YAR028W Chimera U/K-3	Amp	HIS3	CEN-ARS	This study	https://benchling.com/s/seq-EunZO59UNHcKnZ0lVj60
MSp164	UIP3/YAR028W Chimera U/K-4	Amp	HIS3	CEN-ARS	This study	https://benchling.com/s/seq-HEjXdl5vuaOB0dk1GdFw
MSp165	UIP3/YAR028W Chimera U/K-5	Amp	HIS3	CEN-ARS	This study	https://benchling.com/s/seq-9rTBfMJVfZKkmrsJt57O
MSp166	UIP3/YAR028W Chimera U/K-6	Amp	HIS3	CEN-ARS	This study	https://benchling.com/s/seq-anSwCUrFM1onEVxxg1yE
MSp167	UIP3/YAR028W Chimera U/K-7	Amp	HIS3	CEN-ARS	This study	https://benchling.com/s/seq-NmT8utBOkZqEP0iCSOW1
MSp177	UIP3/YAR028W Chimera U/K-5a	Amp	HIS3	CEN-ARS	This study	https://benchling.com/s/seq-EAXdJ1aSGU1J4fr6vvP6
MSp178	UIP3/YAR028W Chimera U/K-5b	Amp	HIS3	CEN-ARS	This study	https://benchling.com/s/seq-S0tJcbFhaaOZd9vNOYNh
177
178
179
180
181
182
183
184
185
186
187
188
189
190
191
192
193
194
195
196
197
198
199

### Sheet: Table S8 - Oligos
Name	Sequence	Description	Length	Tm (2/4)	Working Ta	Experiment	Comments
oIA9	CGGGGTATGCCGACATCTG	ScV-M28 Forward cDNA Primer 1	19	62	55	Virus typing	Primer for virus typing (from Chang et al., 2015)
oIA10	CACGAACGATTTGTAGCCCTG	ScV-M28 Reverse cDNA Primer 1	21	64	55	Virus typing	Primer for virus typing (from Chang et al., 2015)
oIA11	GCGGTGTGGTTACAATCTGCATAC	ScV-M28 Forward cDNA Primer 2	24	72	55	Virus typing	Primer for virus typing (from Chang et al., 2015)
oIA12	CCAGTTACCGCAGGCGTCTG	ScV-M28 Reverse cDNA Primer 2	20	66	55	Virus typing	Primer for virus typing (from Chang et al., 2015)
oIA13	CGTTCTGACTGGCATTAC	ScV-M28 Forward cDNA Primer 3	18	54	55	Virus typing	Primer for virus typing (from Chang et al., 2015)
oIA14	TGACAGAATTATCGTCACG	ScV-M28 Reverse cDNA Primer 3	19	54	55	Virus typing	Primer for virus typing (from Chang et al., 2015)
oIA42	gaattggagctccaccgcggtggcggccgctGATCCTCTGCTTGATGCTCGCG	MSp64 homology for Gibson Assembly + YAR028W Forward PCR Primer (RM)	53	70	55	Rescue	Amplify genomic DNA (this primer aligns to YAR028W promoter) from RM. Gibson assemble with MSp64 backbone digested with XbaI and XhoI
oIA43	gggaacaaaagctgggtaccgggcccccccGCGCACAACAATAGAATGTGAC	MSp64 homology for Gibson Assembly + YAR028W Reverse PCR Primer (RM)	52	64	55	Rescue	Amplify genomic DNA (this primer aligns to YAR028W term.) from RM. Gibson assemble with MSp64 backbone digested with XbaI and XhoI
oIA44	gaattggagctccaccgcggtggcggccgctGGGTGTAAAAGTTATGTACGCTC	MSp64 homology for Gibson Assembly + YAR028W Forward PCR Primer (BY)	54	66	55	Rescue/Alleles	Amplify genomic DNA (this primer aligns to YAR028W promoter) from BY. Gibson assemble with MSp64 backbone digested with XbaI and XhoI
oIA45	gggaacaaaagctgggtaccgggcccccccGCTGCATTATGCGAAGCGC	MSp64 homology for Gibson Assembly + YAR028W Reverse PCR Primer (BY)	49	60	55	Rescue/Alleles	Amplify genomic DNA (this primer aligns to YAR028W term.) from BY. Gibson assemble with MSp64 backbone digested with XbaI and XhoI
oIA96	GGCGATTAAGTTGGGTAACG	pRS313 (MSp64) FWD sequencing primer	20	60
oIA97	GTTGTGTGGAATTGTGAGCG	pRS313 (MSp64) REV sequencing primer	20	60
oIA100	tttgccttagagcggaagcattttattc	Chimeras K/U-1 to K/U-7 and UIP3 plasmid FWD	28	0	55	Chimeras
oIA101	ccgcagctttcaaaacatatgccatcaaaatag	Chimera K/U-1 plasmid REV	33	0	55	Chimeras	Use with oIA100 and MSp101 as template
oIA102	atatgttttgaaagctgcggaaattcac	Chimera K/U-1 insert FWD	28	0	55	Chimeras	Use with oIA103 and MSp160 as template
oIA103	tgcttccgctctaaggcaaatcaacctc	Chimeras K/U-1 to K/U-7 and UIP3 insert REV	28	0	55	Chimeras	Also known as SMG138 and oIA221
oIA106	ctaaaagctttatcatgaactcctgttcag	Chimera K/U-3 plasmid REV	30	0	55	Chimeras	Use with oIA100 and MSp101 as template
oIA107	gttcatgataaagcttttagtagaagtcattac	Chimera K/U-3 insert FWD	33	0	55	Chimeras	Use with oIA103 and MSp160 as template
oIA108	ttataccgataaccaccattaaagccatg	Chimera K/U-4 plasmid REV	29	0	55	Chimeras	Use with oIA100 and MSp101 as template
oIA109	aatggtggttatcggtataactgccttc	Chimera K/U-4 insert FWD	28	0	55	Chimeras	Use with oIA103 and MSp160 as template
oIA110	acacaaggatagtgcacccgtcgttatc	Chimera K/U-5 plasmid REV	28	0	55	Chimeras	Use with oIA100 and MSp101 as template
oIA111	cgggtgcactatccttgtgtttttagtgatttc	Chimera K/U-5 insert FWD	33	0	55	Chimeras	Use with oIA103 and MSp160 as template
oIA112	tatcatgaaaaagcacaatcaatgagatc	Chimera K/U-6 plasmid REV	29	0	55	Chimeras	Use with oIA100 and MSp101 as template
oIA113	gattgtgctttttcatgatatcaaaggtatcc	Chimera K/U-6 insert FWD	32	0	55	Chimeras	Use with oIA103 and MSp160 as template
oIA114	taatcattagcggtttacaatgagcaatttc	Chimera K/U-7 plasmid REV	31	0	55	Chimeras	Use with oIA100 and MSp101 as template
oIA115	ttgtaaaccgctaatgattatgttcctaatacctg	Chimera K/U-7 insert FWD	35	0	55	Chimeras	Use with oIA103 and MSp160 as template
oIA118	ttaccttattaaggcaacacaaatagaaaag	Chimera U/K-1 plasmid FWD	31	0	55	Chimeras	Use with oIA119 and MSp101 as template
oIA119	gggtttgcatggtcaattgatatcttgcc	Chimeras U/K-1 to U/K-7 plasmid REV	29	0	55	Chimeras
oIA120	tcaattgaccatgcaaaccccttcagaaaatac	Chimeras U/K-1 to U/K-7 insert FWD	33	0	55	Chimeras
oIA121	gtgttgccttaataaggtaagcttctaaaactgg	Chimera U/K-1 insert REV	34	0	55	Chimeras	Use with oIA120 and MSp160 as template
oIA123	gggtttgcatggtcaattgatatcttgccttaatatggc	UIP3 plasmid REV	39	0	60	Chimeras	Use with oIA100 to amplify KTD1 promoter + terminator from vector backbone
oIA125	tttcataattaagcttttagtggaggtg	Chimera U/K-3 plasmid FWD	28	0	55	Chimeras	Use with oIA119 and MSp101 as template
oIA126	ctaaaagcttaattatgaaacccttattcaaggtc	Chimera U/K-3 insert REV	35	0	55	Chimeras	Use with oIA120 and MSp160 as template
oIA127	cattttattggcagcattcacattcggg	Chimera U/K-4 plasmid FWD	28	0	55	Chimeras	Use with oIA119 and MSp101 as template
oIA128	tgaatgctgccaataaaatgataatagagaggataagag	Chimera U/K-4 insert REV	39	0	55	Chimeras	Use with oIA120 and MSp160 as template
oIA129	tatcaaaggtgtgatcttagtgatgtcc	Chimera U/K-5b plasmid FWD	28	0	55	Chimeras	Use with oIA119 and MSp101 as template
oIA130	ctaagatcacacctttgatatcatgaaaaaacg	Chimera U/K-5b insert REV	33	0	55	Chimeras	Use with oIA120 and MSp160 as template
oIA131	gattacgttttttcatgataacgacggg	Chimera U/K-6 plasmid FWD	28	0	55	Chimeras	Use with oIA119 and MSp101 as template
oIA132	tatcatgaaaaaacgtaatcaataaaaccaaacac	Chimera U/K-6 insert REV	35	0	55	Chimeras	Use with oIA120 and MSp160 as template
oIA133	ttgtaaaccgatcatgtttatgatcatcataatc	Chimera U/K-7 plasmid FWD	34	0	55	Chimeras	Use with oIA119 and MSp101 as template
oIA134	taaacatgatcggtttacaacgagcgatttc	Chimera U/K-7 insert REV	31	0	55	Chimeras	Use with oIA120 and MSp160 as template
oIA137	gaattggagctccaccgcggtggcggccgctCCCCAGTTATGATCATAATTGCCCTG	MSp64 homology for Gibson Assembly + YAR028W Forward PCR Primer (strains CBS2888+YPS1009)	57	76	55	Alleles	Use this primer together with the reverse primer, oIA45
oIA145	CGGGACGTTGCAACAATACGTG	YAR028W sequencing primer (FWD)	22	68	55
oIA146	GCGCAACAATAGAATGTGAC	YAR028W sequencing primer (REV)	20	58	55
oIA147	CATGAACTCCTGTTCAGTGATC (ok for PCR)	YAR028W internal primer	35	68	55		Use with oIA145 in PCR on gDNA
oIA165	TATCAAAGGTATCCTTGTGATCTTAGTGATGTCC	Chimera U/K-5 plasmid FWD	34	94	55	Chimeras	Use with oIA119 and MSp101 as template
oIA203	GTACTATTTCTATTGTGAACATAGGTGCC	Chimera K/U-2 insert FWD	29	80	55	Chimeras	Use with oIA103 and MSp160 as template
oIA204	CCTATGTTCACAATAGAAATAGTACGGGGTATACC	Chimera K/U-2 plasmid REV	35	98	55	Chimeras	Use with oIA100 and MSp101 as template
oIA205	TCTTGCCGCTAAAAAAGTAATACGGAG	Chimera U/K-2 insert REV	27	76	55	Chimeras	Use with oIA120 and MSp160 as template
oIA206	GTATTACTTTTTTAGCGGCAAGAAGTGCC	Chimera U/K-2 plasmid FWD	29	82	55	Chimeras	Use with oIA119 and MSp101 as template
oIA209	CTAAGATCACAAGGATACCTTTGATATCATG	Chimera U/K-5 insert REV V1	31	84	55	Chimeras	Use with oIA120 and MSp160 as template
oIA212	CTAAGATCACAGTGCAACCTTTGATATCATG	Chimera U/K-5a insert REV V1	31	86	55	Chimeras	Use with oIA120 and MSp160 as template
oIA220	TCAATTGACCATGCAAACCCCTTCAGAAAATAC	UIP3 insert FWD	33	92	55	Chimeras	SMG137 - insert primer for cloning UIP3 into MSp101 by Gibson assembly
oIA221	TGCTTCCGCTCTAAGGCAAATCAACCTC	UIP3 insert REV	28	84	55	Chimeras	SMG138 - insert primer for cloning UIP3 into MSp101 by Gibson assembly
